# Protein thermal stability does not correlate with cellular half-life: Global observations and a case study of tripeptidyl-peptidase 1

**DOI:** 10.1101/828509

**Authors:** Aaron M. Collier, Yuliya Nemtsova, Narendra Kuber, Whitney Banach-Petrosky, Anurag Modak, David E. Sleat, Vikas Nanda, Peter Lobel

## Abstract

Late-infantile neuronal ceroid lipofuscinosis (LINCL) is a neurodegenerative lysosomal storage disorder caused by mutations in the gene encoding the protease tripeptidyl-peptidase 1 (TPP1). Progression of LINCL can be slowed or halted by enzyme replacement therapy, where recombinant human TPP1 is administered to patients. In this study, we utilized protein engineering techniques to increase the stability of recombinant TPP1 with the rationale that this may lengthen its lysosomal half-life, potentially increasing the potency of the therapeutic protein. Utilizing multiple structure-based methods that have been shown to increase the stability of other proteins, we have generated and evaluated over 70 TPP1 variants. The most effective mutation, R465G, increased the melting temperature of TPP1 from 55.6°C to 64.4°C and increased its enzymatic half-life at 60°C from 5.4 min to 21.9 min. However, the intracellular half-life of R465G and all other variants tested in cultured LINCL-patient derived lymphoblasts was similar to that of WT TPP1. These results provide structure/function insights into TPP1 and indicate that improving *in vitro* thermal stability alone is insufficient to generate TPP1 variants with improved physiological stability. This conclusion is supported by a proteome-wide analysis that indicates that lysosomal proteins have higher melting temperatures but also higher turnover rates than proteins of other organelles. These results have implications for similar efforts where protein engineering approaches, which are frequently evaluated *in vitro*, may be considered for improving the physiological properties of proteins, particularly those that function in the lysosomal environment.
