## Supplemental Table S1 for "Protein thermal stability does not correlate with cellular half-life: Global observations and a case study of tripeptidyl-peptidase 1"

### Sheet: Supplemental Table S1
Table S1: Compilation of the in vitro and lysosomal t1/2 values for the TPP1 variants examined in this study. Note that a wild-type TPP1 control was included for each experiment and variants were normalized to the value of the control analyzed in parallel.
Mutation	Type	Mutant in vitro t1/2 (min)			WT in vitro t1/2 (min)			Experiment Number	Average Mutant to WT t1/2 Ratio (%)	Range of Ratio Values (%)	ttest, unpaired, equal variance	Is Change Significant*?	Mutant in vivo t1/2 (hrs)*			WT in vivo t1/2 (hrs)			Experiment Number(s)	Average Mutant to WT t1/2 Ratio (%)	Range of Ratio Values (%)	Paired or Unpaired ttest?	ttest value, equal variance	Is Change Significant*?
E299P	β-Turn Stabilization	1.24728	1.17166		5.13214	5.18		E	23	23 - 24	0.000128526	Yes	Not Determined
S369G	β-Turn Stabilization	8.107	7.338		5.636	5.755		G	136	128 - 144	0.0349249	No	40.8	60		40.8	55.2		11, 7	104.348	100 - 109	Paired	0.5	No
S369N	β-Turn Stabilization	7.60938	7.41787		5.13214	5.18		E	146	143 - 148	0.00174813	Yes	40.125	35.03		42.1	41.5		19	89.8592	84 - 95	Unpaired	0.241482	No
H435N	β-Turn Stabilization	5.823	5.784		5.247	5.255		F	111	110 - 111	0.00129557	Yes	43.075	38.225		42.1	41.5		19	97.2122	92 - 102	Unpaired	0.684235	No
R465G	β-Turn Stabilization	22.36	21.36		5.272	5.494		A	406	389 - 424	0.000964824	Yes	40.8	60		40.8	55.2		11, 7	104.348	100 - 109	Paired	0.5	No
W470G	β-Turn Stabilization	4.802	5.61		5.272	5.494		A	97	91 - 102	0.713772	No	43.2	58.85		40.8	55.22		11, 7	106.228	106 - 107	Paired	0.265662	No
F502N	β-Turn Stabilization	5.376	5.299		5.247	5.255		F	102	101 - 102	0.154991	No	38.99	44.245		42.1	41.5		19	99.6136	93 - 107	Unpaired	0.951261	No
H511G	β-Turn Stabilization	4.786	5.112		5.247	5.255		F	94	91 - 97	0.205192	No	38.595	37.035		42.1	41.5		19	90.4578	89 - 92	Unpaired	0.0412755	No
H511N	β-Turn Stabilization	5.698	5.832		5.247	5.255		F	110	109 - 111	0.0166276	No	44.625	39.225		42.1	41.5		19	100.258	95 - 106	Unpaired	0.967481	No
E532G	β-Turn Stabilization	5.665	6.49		5.272	5.494		A	113	107 - 118	0.245503	No	43.2	62.4		40.8	55.2		11, 7	109.463	106 - 113	Paired	0.295167	No
P202C, F247C	Disulfide Bond	Not Expressed / Inactive											Not Expressed / Inactive
T212C, D215C	Disulfide Bond	Not Expressed / Inactive											Not Expressed / Inactive
V216C, N286C	Disulfide Bond	Not Expressed / Inactive											Not Expressed / Inactive
G217C, N286C	Disulfide Bond	Not Expressed / Inactive											Not Expressed / Inactive
G217C, I287C	Disulfide Bond	11.81	11.99		5.636	5.755		G	209	208 - 210	0.00030224	Yes	35.9	38.55		38.6	39.7		14, 15	95.0542	93 - 97	Paired	0.243662	No
G217C, I287C, R465G	Disulfide Bond / β-Turn Stabilization	19.123	18.0752		5.39	5.495		B	342	329 - 355	0.00159772	Yes	46.1	59		51.8	58.6		16, 17	95	89 - 101	Paired	0.544602	No
S224C, S277C	Disulfide Bond	Not Expressed / Inactive											Not Expressed / Inactive
S224C, S288C	Disulfide Bond	Not Expressed / Inactive											Not Expressed / Inactive
S224C, P318C	Disulfide Bond	Not Expressed / Inactive											Not Expressed / Inactive
A226C, P318C	Disulfide Bond	Not Expressed / Inactive											Not Expressed / Inactive
F230C, P303C	Disulfide Bond	Not Expressed / Inactive											Not Expressed / Inactive
Q233C, A273C	Disulfide Bond	8.27228	7.91261	8.04107	5.6	5.495	5.23	H	148	144 - 154	6.56143e-05	Yes	46.13	42.21		48.86	46.55		20	92.5446	91 - 94	Unpaired	0.260445	No
Y234C, G267C	Disulfide Bond	2.92625	3.06125	2.99375	5.49312	5.30375	4.67812	I	55	53 - 58	0.000968665	Yes	29.375	29.06		36.525	34.585		21	82.2246	80 - 84	Unpaired	0.0232103	No
F243C, V462C	Disulfide Bond	Not Expressed / Inactive											Not Expressed / Inactive
A258C, S288C	Disulfide Bond	Not Expressed / Inactive											Not Expressed / Inactive
V261C, Y292C	Disulfide Bond	Not Expressed / Inactive											Not Expressed / Inactive
G262C, S294C	Disulfide Bond	Not Expressed / Inactive											Not Expressed / Inactive
H319C, P499C	Disulfide Bond	Not Expressed / Inactive											Not Expressed / Inactive
V320C, S486C	Disulfide Bond	Not Expressed / Inactive											Not Expressed / Inactive
E329C, F378C	Disulfide Bond	Not Expressed / Inactive											Not Expressed / Inactive
L344C, Y384C	Disulfide Bond	Not Expressed / Inactive											Not Expressed / Inactive
G351C, G501C	Disulfide Bond	Not Expressed / Inactive											Not Expressed / Inactive
S358C, G409C	Disulfide Bond	Not Expressed / Inactive											Not Expressed / Inactive
A363C, F374C	Disulfide Bond	3.79937	3.73437	3.76687	5.49312	5.30375	4.67812	I	70	69 - 70	0.00488297	No	35.77	33.18		36.525	34.585		21	96.9352	96 - 98	Unpaired	0.573168	No
G364C, R375C	Disulfide Bond	Not Expressed / Inactive											Not Expressed / Inactive
T381C, E402C	Disulfide Bond	Not Expressed / Inactive											Not Expressed / Inactive
P383C, P419C	Disulfide Bond	Not Determined											31.7	28.43		30.3	30.2		12, 13	99.3798	94 - 105	Paired	0.926029	No
S392C, D457C	Disulfide Bond	7.76875	7.78125	7.775	5.49312	5.30375	4.67812	I	144	141 - 147	0.000444243	Yes	29.045	30.15		36.525	34.585		21	83.3487	80 - 87	Unpaired	0.0333639	No
Q394C, N401C	Disulfide Bond	Not Expressed / Inactive											Not Expressed / Inactive
A425C, W542C	Disulfide Bond	Not Expressed / Inactive											Not Expressed / Inactive
A454C, S477C	Disulfide Bond	4.27808	4.32625	3.98071	5.6	5.495	5.23	H	77	76 - 79	0.00127357	Yes	41.71	42.59		48.86	46.55		20	88.4297	85 - 91	Unpaired	0.046108	No
S472C, D457C	Disulfide Bond	3.225	3.709		5.636	5.755		G	61	57 - 64	0.0122756	No	36.74	44.56		36.525	34.585		21	114.715	101 - 129	Unpaired	0.333386	No
F516C, T550C	Disulfide Bond	Not Expressed / Inactive											Not Expressed / Inactive
S440P	Kumamolisin homology	4.872	6.131		5.272	5.494		A	102	92 - 112	0.870025	No	38.4	31.2	38.4	52.8	38.4	43.2	1, 2, 3	80.9554	73 - 89	Paired	0.0927353	No
N401P	Kumamolisin homology	Not Expressed / Inactive											Not Expressed / Inactive
Y406P	Kumamolisin homology	3.434	4.21		5.53	5.52		C	69	62 - 76	0.0481944	No	47.6	44.49	47.4	45.6	38.4	43.2	4, 2, 3	109.989	104 - 116	Paired	0.094948	No
P498 DEL	Kumamolisin homology	Not Expressed / Inactive											Not Expressed / Inactive
S369G, H372P	Kumamolisin homology	Not Expressed / Inactive											Not Expressed / Inactive
S369G, S367P	Kumamolisin homology	4.54	4.391		5.53	5.52		C	81	80 - 82	0.00492994	No	39.1	66.405		36	55.22		6, 7	114.433	109 - 120	Paired	0.312132	No
P554I	Kumamolisin homology	4.192	4.211		5.636	5.755		G	74	73 - 74	0.00162258	Yes	Not Determined
DEL 428_432	Kumamolisin homology	Not Expressed / Inactive											Not Expressed / Inactive
DEL N222	Kumamolisin homology	4.759	5.501		5.636	5.755		G	90	84 - 96	0.271249	No	55.2	31.2		52.8	36		1, 6	95.6061	87 - 105	Paired	0.795167	No
M244F	Improved Hydrophobic Packing	8.163	7.45		6.135	6.135		D	127	121 - 133	0.0426031	No	45.6	43.2	33.6	52.8	48	43.2	1, 5, 3	84.7138	78 - 90	Paired	0.0350987	No
F356Y	Improved Hydrophobic Packing	Not Expressed / Inactive											Not Expressed / Inactive
V404A	Improved Hydrophobic Packing	4.611	4.463		5.636	5.755		G	80	78 - 82	0.00665096	No	57.3	49.76	49.7	49.1	38.4	43.2	5, 2, 3	120.443	115 - 130	Paired	0.0106402	No
A226M	Improved Hydrophobic Packing	Not Expressed / Inactive											Not Expressed / Inactive
I205V	Improved Hydrophobic Packing	Not Determined											72	43.2	31.2	76.8	40.8	36	8, 9, 6	95.433	87 - 106	Paired	0.42265	No
V368I	Improved Hydrophobic Packing	5.976	5.971		5.53	5.52		C	108	108 - 108	0.000155319	Yes	55.2	43.2	31.2	76.8	40.8	36	8, 9, 6	88.1413	72 - 106	Paired	0.377427	No
L231Y	Improved Hydrophobic Packing	3.531	4.09		5.636	5.755		G	67	63 - 71	0.022219	No	56.9	69.03		51.8	58.6		16, 17	113.822	110 - 118	Paired	0.210473	No
I407L	Improved Hydrophobic Packing	3.722	4.449		5.636	5.755		G	72	66 - 77	0.0485599	No	69.6	48.48		81.6	55.2		18, 7	86.5601	85 - 88	Paired	0.175013	No
S392R, Y406D	Additional Salt Bridge	3.776	5.45		5.272	5.494		A	85	72 - 99	0.458053	No	40.8	43.2		45.6	38.4		4, 2	100.987	89 - 113	Paired	1	No
Q394D, R520	Additional Salt Bridge	Not Expressed / Inactive											Not Expressed / Inactive
A226V	Dipeptide stabilization	Not Expressed / Inactive											Not Expressed / Inactive
I287G	Dipeptide stabilization	Not Expressed / Inactive											Not Expressed / Inactive
S282G	Dipeptide stabilization	Not Expressed / Inactive											Not Expressed / Inactive
S294T	Dipeptide stabilization	5.824	5.325		5.273	5.149		J	107	103 - 110	0.292968	No	44.81	47.225		45.575	37.545		22	112.052	98 - 126	Unpaired	0.399092	No
E423K	Dipeptide stabilization	4.87363	5.10156		5.24	5.09		K	97	93 - 100	0.323152	No	38.765	37.99		39.096	43.5		23	93.2433	87 - 99	Unpaired	0.321497	No
S433T	Dipeptide stabilization	4.29213	4.50932		5.24	5.09		K	85	82 - 89	0.0285495	No	40.08	38.42		39.096	43.5		23	95.4194	88 - 103	Unpaired	0.4759	No
S525W	Dipeptide stabilization	1.98759	1.93771		5.24	5.09		K	38	38 - 38	0.000608605	Yes	22.995	22.095		39.096	43.5		23	54.8049	51 - 59	Unpaired	0.0140613	No
A252T	Additional Glycosylation Site	1.237	1.234		5.273	5.149		J	24	23 - 24	0.000243274	Yes	35	33.405		39.096	43.5		23	83.1582	77 - 90	Unpaired	0.0938564	No
S367N	Additional Glycosylation Site	Not Determined											43.4	49.485		38.4	49		2, 10	107.005	101 - 113	Paired	0.42382	No
E402V, I403T	Additional Glycosylation Site	Not Expressed / Inactive											Not Expressed / Inactive
I403S	Additional Glycosylation Site	2.96	2.715		5.273	5.149		J	54	53 - 56	0.0033294	No	44.455	47.985		39.096	43.5		23	112.009	110 - 114	Unpaired	0.223259	No
*Significance determined by Holm-Sidak test with significance level set to 5%.
ttests performed using Microsoft Excel functions
